# Evolutionary constraints on mitochondrial bioenergetics are reshaped in cancer

**DOI:** 10.64898/2026.11.20.768050

**Authors:** Ji-Yong Sung, Jae-Ho Cheong

**Author notes:** Corresponding authors: Jae-Ho Cheong, M.D., Ph.D., Department of Surgery, Yonsei University College of Medicine, Seoul 03722, Republic of Korea.

## Abstract

Mitochondrial DNA encodes thirteen subunits of the oxidative phosphorylation system, many of which are subject to strong purifying selection in humans. In cancer this selection is relaxed, which is usually read as a weakening of the inherited filter. Comparing somatic variants from 8,886 tumours with population variation using a unified analytical framework and a dataset-specific mutational null, we show that the tumour filter has a different shape. ATP synthase, the least constrained complex in the germline, becomes the most constrained in tumours, an inversion that holds within the tumour data alone and is not explained by the measurement ceiling. Holding residue position fixed, the germline avoids substitutions that change side-chain charge at the proton-loading sites of complex I, as does the human phylogeny, and around the haems of complex III, whereas tumours no longer distinguish them. Damage at the redox centres of complexes III and IV is tolerated mainly at low variant allele fraction, including within single cohorts, and tumours retain constraint on the electron-tunnelling medium of complex IV. At a complex I proton bridge, density-functional calculations separate substitutions that retune the transfer potential from those that abolish it, and a gated-tunnelling model predicts that removing the charge of one tumour-mutated residue changes the rate far more than the kinetic isotope effect.
