## Supplementary material for "Evolutionary constraints on mitochondrial bioenergetics are reshaped in cancer": supple table 3

### Sheet: Candidates
Candidate variants for a test of the two classes of substitution in subunit a of ATP synthase.
Gene	Protein change	mtDNA change	Complex	Wire class	Axis	Tumours	HelixMTdb heteroplasmic	HelixMTdb homoplasmic	Distance to Arg159 (A)
MT-ATP6	R159H	m.9002G>A	V	loading site	A	1	0	0	0
MT-ATP6	D224N	m.9196G>A	V	loading site	A	2	11	380	13.3348
MT-ATP6	D224A	m.9197A>C	V	loading site	A	0	0	1	13.3348
MT-ATP6	D224G	m.9197A>G	V	loading site	A	0	0	13	13.3348
MT-ATP6	E145K	m.8959G>A	V	loading site	A	4	21	3	13.5668
MT-ATP6	E145Q	m.8959G>C	V	loading site	A	0	1	0	13.5668
MT-ATP6	E145G	m.8960A>G	V	loading site	A	0	2	1	13.5668
MT-ATP6	E203K	m.9133G>A	V	loading site	A	3	27	16	14.3781
MT-ATP6	H223R	m.9194A>G	V	loading site	A	0	4	31	15.0715
MT-ATP6	H168R	m.9029A>G	V	loading site	A	0	5	23	15.9905
MT-ATP6	H127R	m.8906A>G	V	loading site	A	0	7	10	17.979
MT-ATP6	R66W	m.8722C>T	V	loading site	A	0	1	0	21.5042
MT-ATP6	R66Q	m.8723G>A	V	loading site	A	3	14	145	21.5042
MT-ATP6	R66L	m.8723G>T	V	loading site	A	0	0	6	21.5042
MT-ATP6	H172R	m.9041A>G	V	loading site	A	0	3	66	21.7532
MT-ATP6	K64E	m.8716A>G	V	loading site	A	0	2	1	22.1925
MT-ATP6	R41Q	m.8648G>A	V	loading site	A	2	15	31	32.1154
MT-ATP6	R41P	m.8648G>C	V	loading site	A	0	0	2	32.1154
MT-ATP6	Q210L	m.9155A>T	V	cut vertex	B	0	0	2	5.78512
MT-ATP6	S219G	m.9181A>G	V	cut vertex	B	2	24	201	10.7552
MT-ATP6	S99P	m.8821T>C	V	cut vertex	B	0	7	4	14.6727
MT-ATP6	S99A	m.8821T>G	V	cut vertex	B	0	0	1	14.6727
MT-ATP6	S99F	m.8822C>T	V	cut vertex	B	0	1	2	14.6727
MT-ATP6	T93A	m.8803A>G	V	cut vertex	B	0	1	70	16.5964
MT-ATP6	T93M	m.8804C>T	V	cut vertex	B	0	1	4	16.5964
MT-ATP6	T81A	m.8767A>G	V	cut vertex	B	0	0	19	17.5894
MT-ATP6	T81M	m.8768C>T	V	cut vertex	B	0	3	17	17.5894
MT-ATP6	T53P	m.8683A>C	V	cut vertex	B	0	0	1	17.7051
MT-ATP6	T53A	m.8683A>G	V	cut vertex	B	0	6	11	17.7051
MT-ATP6	T53I	m.8684C>T	V	cut vertex	B	0	5	590	17.7051
MT-ATP6	T200A	m.9124A>G	V	cut vertex	B	0	3	6	19.5856
MT-ATP6	T200I	m.9125C>T	V	cut vertex	B	0	0	4	19.5856
MT-ATP6	S69P	m.8731T>C	V	cut vertex	B	0	1	0	19.9035
MT-ATP6	S69F	m.8732C>T	V	cut vertex	B	1	0	0	19.9035
MT-ATP8	T24A	m.8435A>G	V	cut vertex	B	1	1	71	20.716
MT-ATP8	T24I	m.8436C>T	V	cut vertex	B	0	0	3	20.716
MT-ATP8	T6A	m.8381A>G	V	cut vertex	B	0	5	96	21.3185
MT-ATP8	T6I	m.8382C>T	V	cut vertex	B	0	4	13	21.3185
MT-ATP6	Q47L	m.8666A>T	V	cut vertex	B	0	0	1	26.6894
MT-ATP6	T45A	m.8659A>G	V	cut vertex	B	0	3	199	26.8947
MT-ATP6	T45I	m.8660C>T	V	cut vertex	B	0	1	3	26.8947
MT-ATP8	T31A	m.8456A>G	V	cut vertex	B	0	1	1	27.4381
MT-ATP8	T31M	m.8457C>T	V	cut vertex	B	0	0	5	27.4381
MT-ATP6	T44A	m.8656A>G	V	cut vertex	B	0	1	10	29.9647
MT-ATP6	T44I	m.8657C>T	V	cut vertex	B	0	2	19	29.9647
MT-ATP6	S34P	m.8626T>C	V	cut vertex	B	1	3	17	33.531
MT-ATP8	H34P	m.8466A>C	V	cut vertex	B	0	0	4	34.0003
MT-ATP8	H34L	m.8466A>T	V	cut vertex	B	0	0	1	34.0003
MT-ATP8	S38P	m.8477T>C	V	cut vertex	B	0	15	92	43.8287
MT-ATP8	S38A	m.8477T>G	V	cut vertex	B	0	0	5	43.8287
MT-ATP8	S38L	m.8478C>T	V	cut vertex	B	0	3	79	43.8287
